# Female investment in terminal reproduction or somatic maintenance depends on infection dose

**DOI:** 10.1101/2022.07.25.501224

**Authors:** Nora K. E. Schulz, Carly M. Stewart, Ann T. Tate

## Abstract

Immune responses are energetically costly to produce and often trade off with investment in reproduction and offspring provisioning. We predicted that hosts can interpret the magnitude of the infection threat from cues like initial bacterial load to adjust reproductive investment into offspring quantity and quality. To test this prediction, we exposed female flour beetles (*Tribolium castaneum*) to naïve or sterile media controls or one of three increasing doses of heat-killed *Bacillus thuringiensis* (Bt). To estimate offspring quantity, we measured the number of eggs and hatched larvae from each maternal treatment group. To estimate offspring quality, we measured egg protein content, development to pupation, pupal weight, and offspring survival against Bt infection. Compared to naïve controls, low and intermediate bacterial doses resulted in lower female fecundity, suggesting a shift to a somatic maintenance strategy. Meanwhile, in the highest-dose group, fecundity was negatively correlated with egg protein content, suggesting a trade-off between offspring quality and quantity that could mask terminal investment based on metrics of quantity alone. Our results underscore the need to account for the magnitude of environmental cue when quantifying plasticity and trade-offs among life history traits, and provide new insight into the trans-generational effects of immune responses.
