## Supplementary material for "Female investment in terminal reproduction or somatic maintenance depends on infection dose": Data

### Sheet: survival_mothers
ID	treatment dose	status	ovp		status
41	anaive	0	6		0 = alive
43	anaive	0	6		1 = dead
44	anaive	0	6
45	anaive	0	6
46	anaive	0	6
47	anaive	0	6
48	anaive	0	6
49	anaive	0	6
50	anaive	0	6
101	anaive	0	6
102	anaive	0	6
103	anaive	0	6
104	anaive	0	6
105	anaive	0	6
106	anaive	0	6
107	anaive	0	6
108	anaive	0	6
109	anaive	0	6
110	anaive	0	6
121	anaive	0	6
122	anaive	0	6
124	anaive	0	6
125	anaive	0	6
126	anaive	0	6
127	anaive	0	6
128	anaive	0	6
130	anaive	0	6
129	anaive	1	1
42	anaive	NA	NA
123	anaive	NA	NA
12	control	0	6
13	control	0	6
14	control	0	6
15	control	0	6
16	control	0	6
17	control	0	6
18	control	0	6
19	control	0	6
20	control	0	6
92	control	0	6
93	control	0	6
94	control	0	6
95	control	0	6
96	control	0	6
97	control	0	6
98	control	0	6
99	control	0	6
100	control	0	6
132	control	0	6
134	control	0	6
136	control	0	6
137	control	0	6
138	control	0	6
139	control	0	6
140	control	0	6
91	control	1	2
131	control	NA	NA
135	control	1	1
11	control	NA	NA
133	control	NA	NA
31	zhigh	0	6
32	zhigh	0	6
36	zhigh	0	6
37	zhigh	0	6
38	zhigh	0	6
39	zhigh	0	6
40	zhigh	0	6
71	zhigh	0	6
74	zhigh	0	6
75	zhigh	0	6
76	zhigh	0	6
80	zhigh	0	6
141	zhigh	0	6
142	zhigh	0	6
143	zhigh	0	6
144	zhigh	0	6
145	zhigh	0	6
146	zhigh	0	6
147	zhigh	0	6
149	zhigh	0	6
150	zhigh	0	6
33	zhigh	1	1
34	zhigh	NA	NA
35	zhigh	1	2
72	zhigh	1	4
73	zhigh	1	3
77	zhigh	1	1
78	zhigh	1	1
79	zhigh	NA	NA
148	zhigh	NA	NA
1	dlow	0	6
2	dlow	0	6
3	dlow	0	6
4	dlow	0	6
6	dlow	0	6
9	dlow	0	6
51	dlow	0	6
53	dlow	0	6
54	dlow	0	6
55	dlow	0	6
56	dlow	0	6
58	dlow	0	6
59	dlow	0	6
60	dlow	0	6
81	dlow	0	6
84	dlow	0	6
85	dlow	0	6
86	dlow	0	6
88	dlow	0	6
89	dlow	0	6
90	dlow	0	6
5	dlow	1	5
7	dlow	1	6
8	dlow	1	3
10	dlow	1	1
57	dlow	1	2
82	dlow	1	1
83	dlow	1	5
87	dlow	1	5
52	dlow	NA	NA
21	medium	0	6
22	medium	0	6
25	medium	0	6
61	medium	0	6
62	medium	0	6
63	medium	0	6
64	medium	0	6
65	medium	0	6
66	medium	0	6
67	medium	0	6
68	medium	0	6
69	medium	0	6
70	medium	0	6
111	medium	0	6
114	medium	0	6
115	medium	0	6
116	medium	0	6
117	medium	0	6
118	medium	0	6
119	medium	NA	NA
120	medium	0	6
23	medium	1	1
24	medium	1	1
26	medium	1	2
28	medium	1	1
29	medium	1	1
30	medium	1	1
112	medium	1	2
27	medium	NA	NA
113	medium	NA	NA

### Sheet: egg 
ID	treatment	eggs ovp1	eggs ovp2	eggs ovp3	eggs ovp4	eggs ovp5	eggs ovp6	larvae (ovp 1,3,5)	hatching	eggs (1,3,5)	eggs (total)
127	anaive	18	22	18	14	10	12	44	0.956522	46	94
44	anaive	23	18	15	12	15	24	22	0.415094	53	107
104	anaive	21	20	17	19	14	17	42	0.807692	52	108
128	anaive	22	23	30	10	10	17	45	0.725806	62	112
103	anaive	19	21	22	24	17	13	63	1.08621	58	116
46	anaive	20	19	20	19	17	22	52	0.912281	57	117
126	anaive	23	27	24	15	16	13	57	0.904762	63	118
47	anaive	20	19	20	21	17	22	49	0.859649	57	119
107	anaive	22	23	21	14	18	22	58	0.95082	61	120
108	anaive	24	22	25	18	18	16	56	0.835821	67	123
45	anaive	21	21	23	24	18	21	63	1.01613	62	128
110	anaive	18	25	33	21	13	18	38	0.59375	64	128
101	anaive	24	21	24	23	19	18	40	0.597015	67	129
109	anaive	18	23	27	21	20	22	63	0.969231	65	131
106	anaive	17	24	33	21	19	18	56	0.811594	69	132
130	anaive	24	25	21	25	17	22	53	0.854839	62	134
43	anaive	23	24	24	23	19	26	56	0.848485	66	139
50	anaive	21	23	27	23	22	23	68	0.971429	70	139
122	anaive	24	25	27	23	26	23	67	0.87013	77	148
125	anaive	27	29	17	27	20	30	82	1.28125	64	150
121	anaive	29	29	31	23	15	27	73	0.973333	75	154
124	anaive	28	24	30	26	20	28	67	0.858974	78	156
49	anaive	25	29	28	27	27	21	70	0.875	80	157
48	anaive	24	23	26	28	28	29	74	0.948718	78	158
105	anaive	27	26	31	26	27	30	74	0.870588	85	167
41	anaive	9	11	7	9	5	5	0	0	21	NA
42	anaive	6	NA	NA	NA	NA	NA	NA	NA	NA	6
102	anaive	23	29	17	15	15	8	0	0	55	NA
123	anaive	NA	NA	NA	NA	NA	NA	NA	NA	NA	NA
129	anaive	NA	NA	NA	NA	NA	NA	NA	NA	NA	NA	126.538
136	control	10	13	0	0	0	0	10	1	10	23
93	control	8	15	17	12	14	4	21	0.538462	39	70
13	control	8	14	16	14	10	17	30	0.882353	34	79
19	control	21	12	19	12	17	14	25	0.438596	57	95
12	control	19	19	18	16	15	10	42	0.807692	52	97
14	control	19	22	9	17	16	20	32	0.727273	44	103
92	control	19	14	22	16	13	19	48	0.888889	54	103
98	control	14	16	23	16	17	18	43	0.796296	54	104
20	control	19	20	17	21	16	23	50	0.961538	52	116
100	control	16	21	25	21	15	18	49	0.875	56	116
134	control	22	20	22	16	17	19	51	0.836066	61	116
99	control	18	19	22	23	13	25	44	0.830189	53	120
18	control	22	19	27	19	13	22	58	0.935484	62	122
94	control	22	25	26	20	15	17	49	0.777778	63	125
140	control	22	22	26	23	19	19	57	0.850746	67	131
97	control	14	28	25	23	22	21	50	0.819672	61	133
132	control	21	21	24	23	19	25	55	0.859375	64	133
139	control	22	23	29	24	19	22	65	0.928571	70	139
138	control	21	25	28	24	23	27	63	0.875	72	148
15	control	20	29	22	25	25	30	66	0.985075	67	151
17	control	21	25	28	24	24	31	68	0.931507	73	153
96	control	26	41	26	24	20	17	71	0.986111	72	154
137	control	26	33	33	31	26	32	73	0.858824	85	181
11	control	14	16	17	NA	NA	NA	0	0	NA	NA
16	control	12	11	13	13	12	4	0	0	37	NA
91	control	NA	NA	NA	NA	NA	NA	NA	NA	NA	NA
95	control	10	NA	NA	NA	NA	NA	0	0	NA	NA
131	control	NA	NA	NA	NA	NA	NA	NA	NA	NA	NA
133	control	NA	NA	NA	NA	NA	NA	NA	NA	NA	NA
135	control	NA	NA	NA	NA	NA	NA	NA	NA	NA	NA	117.913
31	high	14	19	20	16	15	17	50	1.02041	49	101
71	high	11	19	21	17	16	23	54	1.125	48	107
75	high	18	24	21	22	18	5	49	0.859649	57	108
142	high	22	10	23	19	16	20	55	0.901639	61	110
146	high	14	23	21	21	20	17	44	0.8	55	116
74	high	20	24	24	24	21	7	62	0.953846	65	120
144	high	15	26	22	19	16	22	62	1.16981	53	120
39	high	19	18	24	21	18	22	49	0.803279	61	122
145	high	NA	24	28	28	20	23	53	1.10417	NA	123
147	high	20	19	21	21	19	24	55	0.916667	60	124
141	high	20	24	26	22	13	22	58	0.983051	59	127
149	high	26	26	14	20	19	22	66	1.11864	59	127
80	high	22	24	25	23	20	21	57	0.850746	67	135
38	high	26	27	22	14	23	26	67	0.943662	71	138
37	high	24	25	26	23	16	25	61	0.924242	66	139
40	high	17	27	24	23	22	28	52	0.825397	63	141
150	high	24	26	32	24	16	22	63	0.875	72	144
76	high	26	30	27	25	18	28	57	0.802817	71	154
32	high	17	17	19	17	11	16	0	0	47	NA
33	high	0	0	0	NA	NA	NA	NA	NA	NA	NA
34	high	1	2	NA	NA	NA	NA	3	NA	NA	3
35	high	NA	NA	NA	NA	NA	NA	NA	NA	NA	NA
36	high	12	12	11	14	9	10	0	0	32	NA
72	high	NA	NA	NA	NA	NA	NA	NA	NA	NA	NA
73	high	0	NA	NA	NA	NA	NA	NA	NA	NA	NA
77	high	NA	NA	NA	NA	NA	NA	NA	NA	NA	NA
78	high	NA	NA	NA	NA	NA	NA	NA	NA	NA	NA
79	high	NA	NA	NA	NA	NA	NA	NA	NA	NA	NA
143	high	13	18	24	17	17	9	0	0	54	NA
148	high	NA	NA	NA	NA	NA	NA	NA	NA	NA	NA	118.895
4	low	10	15	11	2	8	3	23	0.793103	29	49
5	low	13	15	9	12	12	12	36	1.05882	34	73
3	low	13	11	18	13	9	12	55	1.375	40	76
84	low	15	14	19	10	10	16	34	0.772727	44	84
58	low	18	20	14	16	10	8	27	0.642857	42	86
6	low	12	15	16	18	12	17	32	0.8	40	90
9	low	17	16	21	18	14	20	55	1.05769	52	106
56	low	3	18	20	22	20	23	44	1.02326	43	106
86	low	14	19	19	23	14	17	15	0.319149	47	106
87	low	16	24	23	17	14	12	36	0.679245	53	106
2	low	19	15	19	20	16	20	50	0.925926	54	109
54	low	20	20	23	18	20	12	43	0.68254	63	113
60	low	19	22	21	19	16	21	53	0.946429	56	118
55	low	15	25	18	24	20	28	53	1	53	130
59	low	24	20	21	20	21	25	61	0.924242	66	131
51	low	11	21	25	27	23	26	57	0.966102	59	133
89	low	23	24	18	21	23	24	62	0.96875	64	133
88	low	25	26	24	24	16	23	61	0.938462	65	138
85	low	24	25	23	26	24	25	63	0.887324	71	147
90	low	25	29	23	23	23	26	70	0.985915	71	149
1	low	0	17	19	14	14	8	NA	NA	33	NA
7	low	4	3	5	4	7	7	0	0	16	NA
8	low	4	11	9	0	NA	NA	4	0.307692	NA	24
10	low	21	22	NA	NA	NA	NA	20	0.952381	NA	43
52	low	NA	NA	NA	NA	NA	NA	NA	NA	NA	NA
53	low	9	11	10	9	6	10	0	0	25	NA
57	low	NA	NA	NA	NA	NA	NA	NA	NA	NA	NA
81	low	0	1	0	0	0	1	NA	NA	0	2
82	low	0	NA	NA	NA	NA	NA	NA	NA	NA	NA
83	low	NA	NA	NA	NA	NA	NA	NA	NA	NA	NA	97.913
114	medium	10	9	2	0	0	2	11	0.916667	12	23
69	medium	18	12	12	1	7	7	13	0.351351	37	57
21	medium	7	7	12	15	9	13	32	1.14286	28	63
120	medium	20	21	4	8	7	6	16	0.516129	31	66
70	medium	23	21	8	12	8	11	40	1.02564	39	83
67	medium	16	22	13	16	11	12	40	1	40	90
22	medium	9	20	17	11	19	20	42	0.933333	45	96
62	medium	15	18	16	15	13	23	43	0.977273	44	100
61	medium	21	18	18	17	15	15	51	0.944444	54	104
63	medium	22	21	18	19	10	15	46	0.92	50	105
111	medium	14	20	20	20	19	13	51	0.962264	53	106
116	medium	17	24	20	19	8	20	42	0.933333	45	108
25	medium	17	20	18	18	17	24	69	1.32692	52	114
118	medium	23	21	27	19	16	22	64	0.969697	66	128
68	medium	17	25	22	23	21	23	39	0.65	60	131
65	medium	21	23	19	21	18	30	58	1	58	132
64	medium	19	27	26	24	26	25	65	0.915493	71	147
66	medium	22	27	30	28	21	24	58	0.794521	73	152
115	medium	24	28	28	22	20	32	66	0.916667	72	154
23	medium	NA	NA	NA	NA	NA	NA	NA	NA	NA	NA
24	medium	NA	NA	NA	NA	NA	NA	NA	NA	NA	NA
26	medium	8	5	10	13	9	9	NA	0	27	NA
27	medium	NA	NA	NA	NA	NA	NA	NA	NA	NA	NA
28	medium	NA	NA	NA	NA	NA	NA	NA	NA	NA	NA
29	medium	NA	NA	NA	NA	NA	NA	NA	NA	NA	NA
30	medium	NA	NA	NA	NA	NA	NA	NA	NA	NA	NA
112	medium	20	NA	NA	NA	NA	NA	13	0.65	NA	20
113	medium	NA	NA	NA	NA	NA	NA	NA	NA	NA	NA
117	medium	8	NA	NA	NA	NA	NA	0	0	NA	NA
119	medium	NA	NA	NA	NA	NA	NA	NA	NA	NA	NA	98.95

### Sheet: larvae
ID	treatment	larvae	ovp
41	anaive	0	total
102	anaive	0	total
44	anaive	22	total
110	anaive	38	total
101	anaive	40	total
104	anaive	42	total
127	anaive	44	total
128	anaive	45	total
47	anaive	49	total
46	anaive	52	total
130	anaive	53	total
43	anaive	56	total
106	anaive	56	total
108	anaive	56	total
126	anaive	57	total
107	anaive	58	total
45	anaive	63	total
103	anaive	63	total
109	anaive	63	total
122	anaive	67	total
124	anaive	67	total
50	anaive	68	total
49	anaive	70	total
121	anaive	73	total
48	anaive	74	total
105	anaive	74	total
125	anaive	82	total
42	anaive	NA	total
123	anaive	NA	total
129	anaive	NA	total
11	bcontrol	0	total
16	bcontrol	0	total
95	bcontrol	0	total
136	bcontrol	10	total
93	bcontrol	21	total
19	bcontrol	25	total
13	bcontrol	30	total
14	bcontrol	32	total
12	bcontrol	42	total
98	bcontrol	43	total
99	bcontrol	44	total
92	bcontrol	48	total
94	bcontrol	49	total
100	bcontrol	49	total
20	bcontrol	50	total
97	bcontrol	50	total
134	bcontrol	51	total
132	bcontrol	55	total
140	bcontrol	57	total
18	bcontrol	58	total
138	bcontrol	63	total
139	bcontrol	65	total
15	bcontrol	66	total
17	bcontrol	68	total
96	bcontrol	71	total
137	bcontrol	73	total
91	bcontrol	NA	total
131	bcontrol	NA	total
133	bcontrol	NA	total
135	bcontrol	NA	total
7	clow	0	total
53	clow	0	total
8	clow	4	total
86	clow	15	total
10	clow	20	total
4	clow	23	total
58	clow	27	total
6	clow	32	total
84	clow	34	total
5	clow	36	total
87	clow	36	total
54	clow	43	total
56	clow	44	total
2	clow	50	total
55	clow	53	total
60	clow	53	total
3	clow	55	total
9	clow	55	total
51	clow	57	total
59	clow	61	total
88	clow	61	total
89	clow	62	total
85	clow	63	total
90	clow	70	total
1	clow	NA	total
52	clow	NA	total
57	clow	NA	total
81	clow	NA	total
82	clow	NA	total
83	clow	NA	total
26	dmedium	0	total
117	dmedium	0	total
114	dmedium	11	total
69	dmedium	13	total
112	dmedium	13	total
120	dmedium	16	total
21	dmedium	32	total
68	dmedium	39	total
67	dmedium	40	total
70	dmedium	40	total
22	dmedium	42	total
116	dmedium	42	total
62	dmedium	43	total
63	dmedium	46	total
61	dmedium	51	total
111	dmedium	51	total
65	dmedium	58	total
66	dmedium	58	total
118	dmedium	64	total
64	dmedium	65	total
115	dmedium	66	total
25	dmedium	69	total
23	dmedium	NA	total
24	dmedium	NA	total
27	dmedium	NA	total
28	dmedium	NA	total
29	dmedium	NA	total
30	dmedium	NA	total
113	dmedium	NA	total
119	dmedium	NA	total
32	ehigh	0	total
36	ehigh	0	total
143	ehigh	0	total
34	ehigh	3	total
146	ehigh	44	total
39	ehigh	49	total
75	ehigh	49	total
31	ehigh	50	total
40	ehigh	52	total
145	ehigh	53	total
71	ehigh	54	total
142	ehigh	55	total
147	ehigh	55	total
76	ehigh	57	total
80	ehigh	57	total
141	ehigh	58	total
37	ehigh	61	total
74	ehigh	62	total
144	ehigh	62	total
150	ehigh	63	total
149	ehigh	66	total
38	ehigh	67	total
33	ehigh	NA	total
35	ehigh	NA	total
72	ehigh	NA	total
73	ehigh	NA	total
77	ehigh	NA	total
78	ehigh	NA	total
79	ehigh	NA	total
148	ehigh	NA	total
41	anaive	0	c
102	anaive	0	c
44	anaive	4	c
101	anaive	9	c
104	anaive	9	c
110	anaive	10	c
127	anaive	10	c
43	anaive	11	c
128	anaive	13	c
121	anaive	15	c
126	anaive	15	c
46	anaive	16	c
106	anaive	16	c
45	anaive	17	c
103	anaive	17	c
107	anaive	17	c
47	anaive	18	c
108	anaive	18	c
130	anaive	18	c
105	anaive	19	c
109	anaive	20	c
124	anaive	20	c
122	anaive	21	c
50	anaive	22	c
49	anaive	24	c
48	anaive	25	c
125	anaive	25	c
42	anaive	NA	c
123	anaive	NA	c
129	anaive	NA	c
16	bcontrol	0	c
93	bcontrol	0	c
19	bcontrol	6	c
94	bcontrol	9	c
13	bcontrol	10	c
99	bcontrol	10	c
14	bcontrol	11	c
12	bcontrol	12	c
98	bcontrol	12	c
134	bcontrol	12	c
92	bcontrol	13	c
132	bcontrol	13	c
18	bcontrol	14	c
20	bcontrol	14	c
100	bcontrol	16	c
138	bcontrol	17	c
140	bcontrol	18	c
97	bcontrol	19	c
96	bcontrol	21	c
139	bcontrol	21	c
17	bcontrol	22	c
137	bcontrol	23	c
15	bcontrol	25	c
11	bcontrol	NA	c
91	bcontrol	NA	c
95	bcontrol	NA	c
131	bcontrol	NA	c
133	bcontrol	NA	c
135	bcontrol	NA	c
136	bcontrol	NA	c
1	clow	0	c
7	clow	0	c
53	clow	0	c
86	clow	0	c
4	clow	5	c
58	clow	7	c
84	clow	8	c
87	clow	8	c
54	clow	11	c
2	clow	13	c
5	clow	14	c
60	clow	14	c
6	clow	15	c
9	clow	16	c
88	clow	16	c
56	clow	17	c
59	clow	19	c
3	clow	20	c
51	clow	20	c
55	clow	20	c
90	clow	21	c
85	clow	22	c
89	clow	22	c
8	clow	NA	c
10	clow	NA	c
52	clow	NA	c
57	clow	NA	c
81	clow	NA	c
82	clow	NA	c
83	clow	NA	c
26	dmedium	0	c
69	dmedium	0	c
120	dmedium	5	c
116	dmedium	7	c
70	dmedium	8	c
21	dmedium	9	c
63	dmedium	9	c
67	dmedium	10	c
62	dmedium	12	c
61	dmedium	13	c
68	dmedium	13	c
115	dmedium	14	c
22	dmedium	16	c
65	dmedium	16	c
118	dmedium	16	c
66	dmedium	17	c
111	dmedium	17	c
64	dmedium	21	c
25	dmedium	22	c
23	dmedium	NA	c
24	dmedium	NA	c
27	dmedium	NA	c
28	dmedium	NA	c
29	dmedium	NA	c
30	dmedium	NA	c
112	dmedium	NA	c
113	dmedium	NA	c
114	dmedium	NA	c
117	dmedium	NA	c
119	dmedium	NA	c
32	ehigh	0	c
36	ehigh	0	c
143	ehigh	0	c
150	ehigh	12	c
146	ehigh	13	c
37	ehigh	15	c
76	ehigh	15	c
144	ehigh	15	c
141	ehigh	16	c
142	ehigh	16	c
145	ehigh	16	c
75	ehigh	17	c
80	ehigh	17	c
149	ehigh	17	c
39	ehigh	18	c
74	ehigh	18	c
31	ehigh	19	c
71	ehigh	20	c
147	ehigh	20	c
40	ehigh	21	c
38	ehigh	23	c
33	ehigh	NA	c
34	ehigh	NA	c
35	ehigh	NA	c
72	ehigh	NA	c
73	ehigh	NA	c
77	ehigh	NA	c
78	ehigh	NA	c
79	ehigh	NA	c
148	ehigh	NA	c
41	anaive	0	b
44	anaive	0	b
102	anaive	0	b
130	anaive	13	b
104	anaive	14	b
128	anaive	15	b
127	anaive	17	b
47	anaive	18	b
101	anaive	18	b
107	anaive	18	b
126	anaive	19	b
46	anaive	21	b
108	anaive	21	b
43	anaive	22	b
45	anaive	22	b
122	anaive	23	b
109	anaive	24	b
48	anaive	25	b
49	anaive	25	b
106	anaive	25	b
110	anaive	25	b
50	anaive	26	b
124	anaive	27	b
121	anaive	29	b
125	anaive	29	b
103	anaive	30	b
105	anaive	30	b
42	anaive	NA	b
123	anaive	NA	b
129	anaive	NA	b
16	bcontrol	0	b
95	bcontrol	0	b
19	bcontrol	5	b
14	bcontrol	7	b
12	bcontrol	12	b
100	bcontrol	14	b
20	bcontrol	16	b
13	bcontrol	17	b
93	bcontrol	17	b
99	bcontrol	18	b
15	bcontrol	20	b
97	bcontrol	21	b
92	bcontrol	22	b
98	bcontrol	22	b
134	bcontrol	22	b
18	bcontrol	23	b
94	bcontrol	23	b
17	bcontrol	25	b
132	bcontrol	25	b
140	bcontrol	25	b
96	bcontrol	26	b
139	bcontrol	28	b
137	bcontrol	29	b
138	bcontrol	29	b
11	bcontrol	NA	b
91	bcontrol	NA	b
131	bcontrol	NA	b
133	bcontrol	NA	b
135	bcontrol	NA	b
136	bcontrol	NA	b
1	clow	0	b
7	clow	0	b
53	clow	0	b
86	clow	0	b
4	clow	6	b
58	clow	7	b
5	clow	10	b
54	clow	10	b
84	clow	13	b
89	clow	16	b
6	clow	17	b
56	clow	18	b
85	clow	18	b
87	clow	18	b
2	clow	19	b
55	clow	19	b
59	clow	19	b
9	clow	20	b
60	clow	20	b
3	clow	21	b
88	clow	21	b
90	clow	23	b
51	clow	26	b
8	clow	NA	b
10	clow	NA	b
52	clow	NA	b
57	clow	NA	b
81	clow	NA	b
82	clow	NA	b
83	clow	NA	b
26	dmedium	0	b
114	dmedium	2	b
120	dmedium	3	b
69	dmedium	4	b
70	dmedium	8	b
21	dmedium	12	b
67	dmedium	12	b
22	dmedium	15	b
68	dmedium	15	b
62	dmedium	16	b
61	dmedium	17	b
63	dmedium	17	b
66	dmedium	18	b
116	dmedium	18	b
65	dmedium	20	b
111	dmedium	21	b
64	dmedium	25	b
115	dmedium	26	b
118	dmedium	26	b
25	dmedium	29	b
23	dmedium	NA	b
24	dmedium	NA	b
27	dmedium	NA	b
28	dmedium	NA	b
29	dmedium	NA	b
30	dmedium	NA	b
112	dmedium	NA	b
113	dmedium	NA	b
117	dmedium	NA	b
119	dmedium	NA	b
32	ehigh	0	b
36	ehigh	0	b
143	ehigh	0	b
39	ehigh	13	b
146	ehigh	16	b
75	ehigh	17	b
31	ehigh	19	b
40	ehigh	19	b
147	ehigh	19	b
145	ehigh	20	b
38	ehigh	21	b
142	ehigh	21	b
37	ehigh	22	b
80	ehigh	22	b
141	ehigh	22	b
76	ehigh	23	b
149	ehigh	23	b
71	ehigh	24	b
74	ehigh	24	b
150	ehigh	26	b
144	ehigh	30	b
33	ehigh	NA	b
34	ehigh	NA	b
35	ehigh	NA	b
72	ehigh	NA	b
73	ehigh	NA	b
77	ehigh	NA	b
78	ehigh	NA	b
79	ehigh	NA	b
148	ehigh	NA	b
41	anaive	0	a
102	anaive	0	a
110	anaive	3	a
47	anaive	13	a
101	anaive	13	a
46	anaive	15	a
106	anaive	15	a
103	anaive	16	a
108	anaive	17	a
127	anaive	17	a
128	anaive	17	a
44	anaive	18	a
104	anaive	19	a
109	anaive	19	a
50	anaive	20	a
124	anaive	20	a
49	anaive	21	a
130	anaive	22	a
43	anaive	23	a
107	anaive	23	a
122	anaive	23	a
126	anaive	23	a
45	anaive	24	a
48	anaive	24	a
105	anaive	25	a
125	anaive	28	a
121	anaive	29	a
42	anaive	NA	a
123	anaive	NA	a
129	anaive	NA	a
11	bcontrol	0	a
16	bcontrol	0	a
95	bcontrol	0	a
13	bcontrol	3	a
93	bcontrol	4	a
98	bcontrol	9	a
97	bcontrol	10	a
136	bcontrol	10	a
92	bcontrol	13	a
14	bcontrol	14	a
19	bcontrol	14	a
140	bcontrol	14	a
99	bcontrol	16	a
139	bcontrol	16	a
94	bcontrol	17	a
132	bcontrol	17	a
134	bcontrol	17	a
138	bcontrol	17	a
12	bcontrol	18	a
100	bcontrol	19	a
20	bcontrol	20	a
15	bcontrol	21	a
17	bcontrol	21	a
18	bcontrol	21	a
137	bcontrol	21	a
96	bcontrol	24	a
91	bcontrol	NA	a
131	bcontrol	NA	a
133	bcontrol	NA	a
135	bcontrol	NA	a
6	clow	0	a
7	clow	0	a
53	clow	0	a
8	clow	4	a
56	clow	9	a
87	clow	10	a
51	clow	11	a
4	clow	12	a
5	clow	12	a
58	clow	13	a
84	clow	13	a
3	clow	14	a
55	clow	14	a
86	clow	15	a
2	clow	18	a
9	clow	19	a
60	clow	19	a
10	clow	20	a
54	clow	22	a
59	clow	23	a
85	clow	23	a
88	clow	24	a
89	clow	24	a
90	clow	26	a
1	clow	NA	a
52	clow	NA	a
57	clow	NA	a
81	clow	NA	a
82	clow	NA	a
83	clow	NA	a
26	dmedium	0	a
117	dmedium	0	a
120	dmedium	8	a
69	dmedium	9	a
114	dmedium	9	a
21	dmedium	11	a
22	dmedium	11	a
68	dmedium	11	a
111	dmedium	13	a
112	dmedium	13	a
62	dmedium	15	a
116	dmedium	17	a
25	dmedium	18	a
67	dmedium	18	a
64	dmedium	19	a
63	dmedium	20	a
61	dmedium	21	a
65	dmedium	22	a
118	dmedium	22	a
66	dmedium	23	a
70	dmedium	24	a
115	dmedium	26	a
23	dmedium	NA	a
24	dmedium	NA	a
27	dmedium	NA	a
28	dmedium	NA	a
29	dmedium	NA	a
30	dmedium	NA	a
113	dmedium	NA	a
119	dmedium	NA	a
32	ehigh	0	a
36	ehigh	0	a
143	ehigh	0	a
34	ehigh	3	a
71	ehigh	10	a
31	ehigh	12	a
40	ehigh	12	a
75	ehigh	15	a
146	ehigh	15	a
147	ehigh	16	a
144	ehigh	17	a
145	ehigh	17	a
39	ehigh	18	a
80	ehigh	18	a
142	ehigh	18	a
76	ehigh	19	a
74	ehigh	20	a
141	ehigh	20	a
38	ehigh	23	a
37	ehigh	24	a
150	ehigh	25	a
149	ehigh	26	a
33	ehigh	NA	a
35	ehigh	NA	a
72	ehigh	NA	a
73	ehigh	NA	a
77	ehigh	NA	a
78	ehigh	NA	a
79	ehigh	NA	a
148	ehigh	NA	a

### Sheet: pupation rate
ID	treatment dose	pupae1_d15	pupae1_d16	pupae1_d17	pupae1_d18	still_larvae	total_ind1	pupae3_d15	pupae3_d16	pupae3_d17	pupae3_d18	still_larvae3	total_ind3	pupae5_d15	pupae5_d16	pupae5_d17	pupae5_d18	still_larvae5	total_ind3	pupae5_d16	larvae
1	low	NA	NA	NA	NA	NA	NA	NA	NA	NA	NA	NA	NA	NA	NA	NA	NA	NA	NA	NA	#VALUE!
2	low	1	12	1	2	0	16	0	6	8	2	0	16		3	7	0	0	10	3	7
3	low	0	10	9	0	0	19	1	8	8	0	1	18		12	3	1	1	17	12	5
4	low	0	5	3	0	1	9	0	1	1	1	0	3		1	0	0	1	2	1	1
5	low	0	4	3	0	0	7	1	4	2	0	0	7		6	3	2	0	11	6	5
6	low	0	3	7	0	2	12	0	2	6	6	1	15		4	6	0	2	12	4	8
7	low	NA	NA	NA	NA	NA	NA	NA	NA	NA	NA	NA	NA	NA	NA	NA	NA	NA	NA	NA	#VALUE!
8	low	0	13	5	0	0	18	NA	NA	NA	NA	NA	NA	NA	NA	NA	NA	NA	NA	NA	#VALUE!
9	low	1	8	5	0	0	14	0	2	10	3	0	15		7	6	0	0	13	7	6
10	low	NA	NA	NA	NA	NA	NA	NA	NA	NA	NA	NA	NA	NA	NA	NA	NA	NA	NA	NA	#VALUE!
11	IS	NA	NA	NA	NA	NA	NA	NA	NA	NA	NA	NA	NA	NA	NA	NA	NA	NA	NA	NA	#VALUE!
12	IS	2	9	4	0	0	15	0	7	2	0	0	9		7	2	0	0	9	7	2
13	IS	NA	NA	NA	NA	NA	NA	0	1	6	8	0	15		4	2	1	0	7	4	3
14	IS	0	8	3	0	0	11	0	0	2	1	0	3		5	2	1	0	8	5	3
15	IS	1	9	8	0	0	18	0	1	7	9	0	17		3	14	5	0	22	3	19
16	IS	NA	NA	NA	NA	NA	NA	NA	NA	NA	NA	NA	NA	NA	NA	NA	NA	NA	NA	NA	#VALUE!
17	IS	4	14	0	0	0	18	1	7	11	2	0	21		18	1	0	0	19	18	1
18	IS	1	15	2	0	0	18	0	7	9	3	1	20		10	1	0	0	11	10	1
19	IS	0	7	4	0	0	11	0	2	0	0	0	2		0	3	0	0	3	0	3
20	IS	1	12	4	0	0	17	0	7	4	2	0	13		10	1	0	0	11	10	1
21	medium	0	8	0	0	0	8	0	5	4	0	0	9		2	3	1	0	6	2	4
22	medium	1	4	2	1	0	8	0	2	8	3	0	13		7	5	1	0	13	7	6
23	medium	NA	NA	NA	NA	NA	NA	NA	NA	NA	NA	NA	NA	NA	NA	NA	NA	NA	NA	NA	#VALUE!
24	medium	NA	NA	NA	NA	NA	NA	NA	NA	NA	NA	NA	NA	NA	NA	NA	NA	NA	NA	NA	#VALUE!
25	medium	0	12	7	1	0	20	1	10	10	4	0	25		12	7	0	0	19	12	7
26	medium	NA	NA	NA	NA	NA	NA	NA	NA	NA	NA	NA	NA	NA	NA	NA	NA	NA	NA	NA	#VALUE!
27	medium	NA	NA	NA	NA	NA	NA	NA	NA	NA	NA	NA	NA	NA	NA	NA	NA	NA	NA	NA	#VALUE!
28	medium	NA	NA	NA	NA	NA	NA	NA	NA	NA	NA	NA	NA	NA	NA	NA	NA	NA	NA	NA	#VALUE!
29	medium	NA	NA	NA	NA	NA	NA	NA	NA	NA	NA	NA	NA	NA	NA	NA	NA	NA	NA	NA	#VALUE!
30	medium	NA	NA	NA	NA	NA	NA	NA	NA	NA	NA	NA	NA	NA	NA	NA	NA	NA	NA	NA	#VALUE!
31	high	0	8	4	0	0	12	0	2	6	8	0	16		8	7	1	0	16	8	8
32	high	NA	NA	NA	NA	NA	NA	NA	NA	NA	NA	NA	NA	NA	NA	NA	NA	NA	NA	NA	#VALUE!
33	high	NA	NA	NA	NA	NA	NA	NA	NA	NA	NA	NA	NA	NA	NA	NA	NA	NA	NA	NA	#VALUE!
34	high	NA	NA	NA	NA	NA	NA	NA	NA	NA	NA	NA	NA	NA	NA	NA	NA	NA	NA	NA	#VALUE!
35	high	NA	NA	NA	NA	NA	NA	NA	NA	NA	NA	NA	NA	NA	NA	NA	NA	NA	NA	NA	#VALUE!
36	high	NA	NA	NA	NA	NA	NA	NA	NA	NA	NA	NA	NA	NA	NA	NA	NA	NA	NA	NA	#VALUE!
37	high	0	12	8	1	0	21	0	2	6	11	0	19		4	4	3	1	12	4	8
38	high	0	9	10	3	0	22	0	3	11	4	0	18		8	10	2	0	20	8	12
39	high	0	13	9	1	0	23	0	3	3	4	0	10		10	3	2	0	15	10	5
40	high	0	3	6	0	0	9	0	7	5	4	0	16		2	4	11	0	17	2	15
41	naïve	NA	NA	NA	NA	NA	NA	NA	NA	NA	NA	NA	NA	NA	NA	NA	NA	NA	NA	NA	#VALUE!
42	naïve	NA	NA	NA	NA	NA	NA	NA	NA	NA	NA	NA	NA	NA	NA	NA	NA	NA	NA	NA	#VALUE!
43	naïve	0	4	9	6	1	20	0	0	4	15	2	21		3	5	3	1	12	3	9
44	naïve	2	6	8	0	0	16	NA	NA	NA	NA	NA	NA		0	1	0	0	1	0	1
45	naïve	2	9	10	0	0	21	0	5	10	4	0	19		10	4	0	0	14	10	4
46	naïve	0	7	12	2	0	21	0	0	8	9	0	17		5	8	0	1	14	5	9
47	naïve	2	7	9	2	0	20	0	3	2	9	0	14		5	9	1	0	15	5	10
48	naïve	4	14	2	0	0	20	3	11	9	0	0	23		18	5	0	0	23	18	5
49	naïve	1	6	10	1	1	19	0	5	11	4	0	20		8	10	2	1	21	8	13
50	naïve	3	3	9	4	0	19	0	0	10	12	3	25		7	8	3	1	19	7	12
51	low	0	1	6	1	0	8	0	6	12	5	0	23		14	2	0	1	17	14	3
52	low	NA	NA	NA	NA	NA	NA	NA	NA	NA	NA	NA	NA	NA	NA	NA	NA	NA	NA	NA	#VALUE!
53	low	NA	NA	NA	NA	NA	NA	NA	NA	NA	NA	NA	NA	NA	NA	NA	NA	NA	NA	NA	#VALUE!
54	low	0	5	5	0	0	10	0	4	3	0	0	7		7	1	0	0	8	7	1
55	low	1	6	4	0	0	11	0	6	8	2	0	16		13	2	1	0	16	13	3
56	low	0	0	2	0	0	2	0	2	4	9	0	15		1	9	4	1	15	1	14
57	low	NA	NA	NA	NA	NA	NA	NA	NA	NA	NA	NA	NA	NA	NA	NA	NA	NA	NA	NA	#VALUE!
58	low	0	4	4	1	1	10	0	0	0	3	2	5		2	1	1	0	4	2	2
59	low	1	10	8	1	0	20	0	3	6	7	0	16		9	6	1	0	16	9	7
60	low	1	12	3	0	0	16	0	2	10	5	0	17		7	4	0	0	11	7	4
61	medium	1	15	1	0	0	17	1	7	5	1	0	14		9	1	0	0	10	9	1
62	medium	0	11	1	0	0	12	0	7	3	2	0	12		4	4	0	1	9	4	5
63	medium	3	9	5	0	0	17	1	7	5	0	0	13		5	1	0	0	6	5	1
64	medium	3	4	9	0	0	16	0	10	9	4	0	23		14	4	0	0	18	14	4
65	medium	4	7	8	0	0	19	0	10	5	3	0	18		8	4	0	1	13	8	5
66	medium	0	13	1	1	0	15	1	8	7	0	0	16		9	5	0	0	14	9	5
67	medium	4	8	5	0	0	17	1	5	3	0	0	9		6	2	0	0	8	6	2
68	medium	2	6	0	0	0	8	0	8	3	1	0	12		9	1	0	0	10	9	1
69	medium	0	4	1	1	0	6	0	0	2	1	0	3	NA	NA	NA	NA	NA	NA	NA	#VALUE!
70	medium	0	7	14	0	0	21	0	1	0	2	0	3		5	0	0	0	5	5	0
71	high	3	6	6	0	0	15	0	3	14	5	0	22		14	3	0	0	17	14	3
72	high	NA	NA	NA	NA	NA	NA	NA	NA	NA	NA	NA	NA	NA	NA	NA	NA	NA	NA	NA	#VALUE!
73	high	NA	NA	NA	NA	NA	NA	NA	NA	NA	NA	NA	NA	NA	NA	NA	NA	NA	NA	NA	#VALUE!
74	high	0	8	9	0	0	17	0	2	11	6	0	19		6	8	1	0	15	6	9
75	high	1	7	4	0	0	12	0	2	6	7	0	15		9	4	1	0	14	9	5
76	high	1	11	4	0	0	16	0	8	8	4	0	20		8	4	0	0	12	8	4
77	high	NA	NA	NA	NA	NA	NA	NA	NA	NA	NA	NA	NA	NA	NA	NA	NA	NA	NA	NA	#VALUE!
78	high	NA	NA	NA	NA	NA	NA	NA	NA	NA	NA	NA	NA	NA	NA	NA	NA	NA	NA	NA	#VALUE!
79	high	NA	NA	NA	NA	NA	NA	NA	NA	NA	NA	NA	NA	NA	NA	NA	NA	NA	NA	NA	#VALUE!
80	high	0	7	8	0	0	15	0	3	9	7	0	19		6	6	1	0	13	6	7
81	low	NA	NA	NA	NA	NA	NA	NA	NA	NA	NA	NA	NA	NA	NA	NA	NA	NA	NA	NA	#VALUE!
82	low	NA	NA	NA	NA	NA	NA	NA	NA	NA	NA	NA	NA	NA	NA	NA	NA	NA	NA	NA	#VALUE!
83	low	0	0	1	0	0	1	1	1	1	0	0	3	NA	NA	NA	NA	NA	NA	NA	#VALUE!
84	low	3	8	3	0	0	14	0	2	6	2	1	11		5	0	0	0	5	5	0
85	low	0	16	1	0	0	17	0	4	8	3	0	15		8	9	1	1	19	8	11
86	low	NA	NA	NA	NA	NA	NA	NA	NA	NA	NA	NA	NA	NA	NA	NA	NA	NA	NA	NA	#VALUE!
87	low	2	2	7	0	0	11	0	1	10	4	0	15		3	2	0	0	5	3	2
88	low	1	11	7	1	0	20	0	4	4	10	0	18		9	4	0	0	13	9	4
89	low	1	9	10	1	0	21	0	0	11	2	0	13		15	2	1	1	19	15	4
90	low	1	15	7	0	0	23	0	4	10	4	2	20		7	9	5	0	21	7	14
91	IS	NA	NA	NA	NA	NA	NA	NA	NA	NA	NA	NA	NA	NA	NA	NA	NA	NA	NA	NA	#VALUE!
92	IS	0	8	5	0	0	13	0	2	9	9	0	20	NA	NA	NA	NA	NA	NA	NA	#VALUE!
93	IS	0	1	0	0	0	1	2	6	4	1	0	13		7	3	1	0	11	7	4
94	IS	0	6	8	0	0	14	0	0	9	12	0	21		3	2	1	0	6	3	3
95	IS	NA	NA	NA	NA	NA	NA	NA	NA	NA	NA	NA	NA	NA	NA	NA	NA	NA	NA	NA	#VALUE!
96	IS	1	12	5	1	1	20	0	14	9	0	0	23		12	5	1	0	18	12	6
97	IS	3	3	1	0	0	7	1	9	6	2	0	18		11	5	0	0	16	11	5
98	IS	0	12	3	0	0	15	1	5	12	2	0	20		4	5	0	0	9	4	5
99	IS	2	10	1	0	0	13	0	9	3	3	0	15		2	4	0	1	7	2	5
100	IS	0	3	3	0	0	6	0	3	4	2	1	10		5	9	0	0	14	5	9
101	naïve	0	6	4	0	0	10	0	6	6	3	0	15		3	2	0	0	5	3	2
102	naïve	NA	NA	NA	NA	NA	NA	NA	NA	NA	NA	NA	NA	NA	NA	NA	NA	NA	NA	NA	#VALUE!
103	naïve	4	4	4	0	0	12	0	4	11	12	0	27		3	10	1	0	14	3	11
104	naïve	2	11	0	0	1	14	0	7	2	2	0	11		3	1	0	2	6	3	3
105	naïve	1	10	13	0	0	24	0	6	14	8	0	28		1	5	9	0	15	1	14
106	naïve	5	1	1	0	0	7	0	9	10	4	1	24		3	5	5	0	13	3	10
107	naïve	0	11	1	0	0	12	0	7	6	2	0	15		1	10	3	0	14	1	13
108	naïve	1	11	2	0	0	14	0	15	5	0	0	20		2	12	1	0	15	2	13
109	naïve	0	11	5	0	0	16	0	4	9	9	0	22		2	10	6	0	18	2	16
110	naïve	NA	NA	NA	NA	NA	NA	0	4	6	11	0	21		2	5	0	0	7	2	5
111	medium	1	10	0	0	0	11	1	3	8	0	0	12		10	4	0	0	14	10	4
112	medium	0	9	1	0	0	10	NA	NA	NA	NA	NA	NA	NA	NA	NA	NA	NA	NA	NA	#VALUE!
113	medium	NA	NA	NA	NA	NA	NA	NA	NA	NA	NA	NA	NA	NA	NA	NA	NA	NA	NA	NA	#VALUE!
114	medium	0	5	1	0	0	6	NA	NA	NA	NA	NA	NA	NA	NA	NA	NA	NA	NA	NA	#VALUE!
115	medium	3	19	1	0	0	23	0	6	11	7	0	24		4	5	2	0	11	4	7
116	medium	0	5	9	0	0	14	0	3	8	3	0			1	1	1	0	3	1	2
117	medium	NA	NA	NA	NA	NA	NA	NA	NA	NA	NA	NA	NA	NA	NA	NA	NA	NA	NA	NA	#VALUE!
118	medium	5	13	1	0	0	19	0	7	11	6	0	24		5	5	3	0	13	5	8
119	medium	NA	NA	NA	NA	NA	NA	NA	NA	NA	NA	NA	NA	NA	NA	NA	NA	NA	NA	NA	#VALUE!
120	medium	0	1	4	0	0	5	NA	NA	NA	NA	NA	NA		0	2	0	0	2	0	2
121	naïve	0	10	9	7	0	26	0	0	9	17	0	26		3	8	1	0	12	3	9
122	naïve	0	13	4	0	0	17	0	6	12	2	0	20		3	11	3	0	17	3	14
123	naïve	NA	NA	NA	NA	NA	NA	NA	NA	NA	NA	NA	NA	NA	NA	NA	NA	NA	NA	NA	#VALUE!
124	naïve	3	12	2	0	0	17	1	10	11	3	0	25		3	9	5	0	17	3	14
125	naïve	1	14	7	0	0	22	0	3	6	17	0	26		0	4	15	3	22	0	22
126	naïve	10	10	0	0	0	20	1	9	5	1	0	16		6	5	0	0	11	6	5
127	naïve	0	10	2	2	0	14	0	2	3	9	0	14		2	3	2	0	7	2	5
128	naïve	3	13	0	0	0	16	0	5	3	5	0	13		2	6	2	0	10	2	8
129	naïve	NA	NA	NA	NA	NA	NA	NA	NA	NA	NA	NA	NA	NA	NA	NA	NA	NA	NA	NA	#VALUE!
130	naïve	0	9	1	0	0	10	0	3	6	1	0	10			7	0	0	7		7
131	IS	NA	NA	NA	NA	NA	NA	NA	NA	NA	NA	NA	NA	NA	NA	NA	NA	NA	NA	NA	#VALUE!
132	IS	3	7	3	0	0	13	0	6	10	6	0	22		3	6	0	0	9	3	6
133	IS	NA	NA	NA	NA	NA	NA	NA	NA	NA	NA	NA	NA	NA	NA	NA	NA	NA	NA	NA	#VALUE!
134	IS	0	7	2	1	0	10	1	5	6	7	0	19		2	7	0	0	9	2	7
135	IS	NA	NA	NA	NA	NA	NA	NA	NA	NA	NA	NA	NA	NA	NA	NA	NA	NA	NA	NA	#VALUE!
136	IS	4	3	0	0	0	NA	NA	NA	NA	NA	NA	NA	NA	NA	NA	NA	NA	NA	NA	#VALUE!
137	IS	2	13	3	0	0	18	0	14	10	3	0	27		4	8	6	0	18	4	14
138	IS	7	7	0	0	0	14	2	7	9	7	0	25		2	7	8	0	17	2	15
139	IS	3	5	6	0	0	14	1	6	8	9	0	24		4	8	4	1	17	4	13
140	IS	1	5	5	0	0	11	2	7	6	8	0	23		2	6	7	1	16	2	14
141	high	1	8	5	0	0	14	0	8	7	3	0	18		5	8	0	0	13	5	8
142	high	2	11	2	0	0	15	0	8	7	4	0	19		1	10	2	0	13	1	12
143	high	NA	NA	NA	NA	NA	NA	NA	NA	NA	NA	NA	NA	NA	NA	NA	NA	NA	NA	NA	#VALUE!
144	high	1	15	5	0	0	21	1	5	11	9	0	26		2	7	3	0	12	2	10
145	high	1	6	0	0	0	7	1	12	4	0	0	17		4	7	2	0	13	4	9
146	high	0	6	3	0	0	9	0	3	5	5	0	13		4	5	1	0	10	4	6
147	high	0	5	6	1	1	13	0	1	10	8	0	19		2	10	4	0	16	2	14
148	high	NA	NA	NA	NA	NA	NA	NA	NA	NA	NA	NA	NA	NA	NA	NA	NA	NA	NA	NA	#VALUE!
149	high	0	13	3	0	0	16	2	7	12	11	0	32		9	5	0	0	14	9	5
150	high	2	10	5	0	0	17	0	9	8	5	0	22		5	3	0	1	9	5	4

### Sheet: pupal_weight
Mating pair	ovp	treatment dose	weight_d16	weight_d17
2	ovp3	low	2.28	2.7
2	ovp5	low	2.6	2.53
2	ovp1	low	2.97	2.73
3	ovp3	low	2.56	2.55
3	ovp5	low	2.85	2.47
3	ovp1	low	2.63	2.87
4	ovp1	low	2.71	2.57
4	ovp3	low	2.75	2.61
4	ovp5	low	3.14	na
5	ovp5	low	2.99	2.74
5	ovp3	low	2.92	2.86
5	ovp1	low	3.06	3.12
6	ovp3	low	2.92	2.72
6	ovp5	low	2.77	3.06
6	ovp1	low	3.28	2.62
8	ovp1	low	2.86	2.82
8	ovp3	low	na	na
8	ovp5	low	na	na
9	ovp3	low	2.94	2.84
9	ovp5	low	2.9	2.97
9	ovp1	low	3.04	3.1
12	ovp1	control	2.59	2.8
12	ovp5	control	3.04	2.74
12	ovp3	control	3.12	3.08
13	ovp3	control	2.56	2.36
13	ovp5	control	2.46	2.71
13	ovp1	control	na	na
14	ovp5	control	2.59	2.16
14	ovp1	control	2.87	2.52
14	ovp3	control	na	2.8
15	ovp5	control	2.85	2.58
15	ovp3	control	3.24	2.91
15	ovp1	control	3.54	2.7
17	ovp3	control	2.55	2.6
17	ovp5	control	2.71	2.48
17	ovp1	control	2.7	na
18	ovp5	control	2.56	2.25
18	ovp3	control	2.43	2.44
18	ovp1	control	2.61	2.64
19	ovp1	control	2.81	2.78
19	ovp5	control	na	3.06
19	ovp3	control	3.31	na
20	ovp5	control	2.86	2.18
20	ovp3	control	3	2.73
20	ovp1	control	3.32	2.88
21	ovp5	medium	3.04	2.8
21	ovp1	medium	3.05	na
21	ovp3	medium	3.15	3.02
22	ovp3	medium	2.26	2.45
22	ovp5	medium	2.53	2.42
22	ovp1	medium	2.78	2.78
25	ovp5	medium	2.71	2.4
25	ovp3	medium	2.75	2.67
25	ovp1	medium	3.15	2.67
31	ovp3	zhigh	2.8	2.78
31	ovp5	zhigh	2.69	2.91
31	ovp1	zhigh	3.22	2.54
37	ovp3	zhigh	2.47	2.62
37	ovp1	zhigh	2.75	2.57
37	ovp5	zhigh	2.5	3.01
38	ovp5	zhigh	2.33	2.56
38	ovp1	zhigh	2.5	2.82
38	ovp3	zhigh	2.99	2.63
39	ovp3	zhigh	2.46	2.74
39	ovp5	zhigh	2.79	2.67
39	ovp1	zhigh	2.81	2.9
40	ovp5	zhigh	2.18	2.5
40	ovp3	zhigh	2.6	2.63
40	ovp1	zhigh	2.7	2.89
43	ovp5	anaive	2.53	2.51
43	ovp3	anaive	na	2.64
43	ovp1	anaive	2.84	2.73
44	ovp5	anaive	na	2.89
44	ovp1	anaive	2.89	3.05
44	ovp3	anaive	na	na
45	ovp5	anaive	2.52	2.41
45	ovp3	anaive	2.45	2.76
45	ovp1	anaive	2.73	2.66
46	ovp1	anaive	2.72	2.34
46	ovp3	anaive	na	2.55
46	ovp5	anaive	2.56	2.98
47	ovp3	anaive	2.43	2.51
47	ovp5	anaive	2.48	2.47
47	ovp1	anaive	2.99	2.86
48	ovp5	anaive	2.55	2.5
48	ovp1	anaive	2.82	2.61
48	ovp3	anaive	2.75	2.89
49	ovp1	anaive	2.7	2.87
49	ovp5	anaive	2.83	2.91
49	ovp3	anaive	2.89	2.86
50	ovp1	anaive	2.87	2.8
50	ovp5	anaive	2.76	3.26
50	ovp3	anaive	na	3.33
51	ovp3	low	2.83	2.33
51	ovp5	low	2.85	2.82
51	ovp1	low	3	3.16
54	ovp5	low	2.9	2.96
54	ovp3	low	3.07	2.86
54	ovp1	low	3.1	3.11
55	ovp3	low	2.99	2.62
55	ovp5	low	2.79	2.86
55	ovp1	low	3.09	2.9
56	ovp3	low	2.82	2.73
56	ovp1	low	na	2.88
56	ovp5	low	3.01	3.11
58	ovp5	low	2.72	2.91
58	ovp1	low	2.99	2.83
58	ovp3	low	na	na
59	ovp5	low	2.72	2.34
59	ovp3	low	2.68	2.45
59	ovp1	low	2.87	2.73
60	ovp3	low	2.27	2.47
60	ovp5	low	2.77	2.9
60	ovp1	low	3.19	2.6
61	ovp1	medium	2.78	2.56
61	ovp3	medium	2.32	3.07
61	ovp5	medium	2.68	2.89
62	ovp3	medium	2.65	2.69
62	ovp5	medium	3.07	2.27
62	ovp1	medium	3.05	2.71
63	ovp1	medium	2.59	2.79
63	ovp3	medium	2.87	2.74
63	ovp5	medium	2.78	2.94
64	ovp3	medium	2.59	2.53
64	ovp1	medium	3.06	2.57
64	ovp5	medium	2.84	2.94
65	ovp5	medium	2.52	2.94
65	ovp3	medium	3.01	2.73
65	ovp1	medium	3.04	2.85
66	ovp3	medium	2.65	na
66	ovp5	medium	2.61	2.71
66	ovp1	medium	3.13	2.8
67	ovp3	medium	2.93	2.41
67	ovp1	medium	2.61	2.97
67	ovp5	medium	2.59	3.1
68	ovp5	medium	2.76	2.59
68	ovp1	medium	2.71	na
68	ovp3	medium	2.91	2.82
69	ovp1	medium	2.94	2.39
69	ovp3	medium	na	na
69	ovp5	medium	na	na
70	ovp3	medium	2.62	na
70	ovp1	medium	2.9	2.73
70	ovp5	medium	2.98	na
71	ovp3	zhigh	2.37	2.26
71	ovp1	zhigh	2.49	na
71	ovp5	zhigh	2.71	2.86
74	ovp5	zhigh	2.43	2.19
74	ovp3	zhigh	2.86	2.37
74	ovp1	zhigh	3.35	2.83
75	ovp3	zhigh	2.74	2.87
75	ovp5	zhigh	2.96	2.68
75	ovp1	zhigh	3.04	3.01
76	ovp3	zhigh	2.31	2.6
76	ovp1	zhigh	2.58	3.04
76	ovp5	zhigh	2.85	3
80	ovp5	zhigh	2.39	2.4
80	ovp3	zhigh	2.49	2.84
80	ovp1	zhigh	2.77	2.77
84	ovp3	low	2.65	2.71
84	ovp5	low	2.86	na
84	ovp1	low	na	na
85	ovp5	low	2.93	2.43
85	ovp1	low	3.02	2.88
85	ovp3	low	2.97	3.11
87	ovp3	low	2.65	2.64
87	ovp5	low	2.96	2.79
87	ovp1	low	2.72	3.17
88	ovp5	low	2.53	2.4
88	ovp1	low	2.44	2.75
88	ovp3	low	2.63	2.83
89	ovp5	low	2.98	2.92
89	ovp1	low	3.19	3.35
89	ovp3	low	na	3.27
90	ovp3	low	2.4	2.81
90	ovp5	low	2.54	2.81
90	ovp1	low	2.89	2.65
92	ovp1	control	3.29	3.18
92	ovp3	control	na	na
92	ovp5	control	na	na
93	ovp3	control	2.89	2.27
93	ovp5	control	2.92	2.69
93	ovp1	control	2.93	na
94	ovp5	control	2.79	3.1
94	ovp3	control	na	2.98
94	ovp1	control	3.32	2.79
96	ovp3	control	2.67	2.85
96	ovp1	control	2.89	na
96	ovp5	control	2.7	3.13
97	ovp1	control	2.17	2.72
97	ovp5	control	2.23	2.91
97	ovp3	control	2.65	2.79
98	ovp5	control	2.43	2.42
98	ovp3	control	2.69	2.81
98	ovp1	control	2.64	2.9
99	ovp5	control	2.29	3.01
99	ovp3	control	2.73	2.65
99	ovp1	control	3.18	2.6
100	ovp3	control	2.49	2.68
100	ovp5	control	3	2.9
100	ovp1	control	3.36	3.04
101	ovp3	anaive	2.71	2.79
101	ovp5	anaive	3.11	2.71
101	ovp1	anaive	2.86	2.97
103	ovp1	anaive	2.83	2.48
103	ovp5	anaive	2.63	2.81
103	ovp3	anaive	2.59	3.05
104	ovp5	anaive	2.57	2.16
104	ovp1	anaive	2.51	na
104	ovp3	anaive	2.43	2.79
105	ovp3	anaive	2.75	2.26
105	ovp1	anaive	2.78	2.71
105	ovp5	anaive	2.91	2.76
106	ovp5	anaive	2.62	2.63
106	ovp3	anaive	2.83	2.66
106	ovp1	anaive	2.76	2.9
107	ovp5	anaive	2.67	2.6
107	ovp3	anaive	2.45	3.02
107	ovp1	anaive	3.19	2.74
108	ovp5	anaive	2.4	2.44
108	ovp3	anaive	2.65	2.85
108	ovp1	anaive	2.92	2.81
109	ovp3	anaive	2.5	2.63
109	ovp5	anaive	2.5	2.76
109	ovp1	anaive	3.16	2.58
110	ovp5	anaive	2.71	2.67
110	ovp3	anaive	2.83	2.67
110	ovp1	anaive	na	na
111	ovp5	medium	2.69	3.33
111	ovp3	medium	3.23	2.84
111	ovp1	medium	3.33	na
112	ovp1	medium	2.63	2.57
112	ovp3	medium	na	na
112	ovp5	medium	na	na
114	ovp1	medium	2.98	2.37
114	ovp3	medium	na	na
114	ovp5	medium	na	na
115	ovp5	medium	2.41	2.64
115	ovp1	medium	2.83	2.83
115	ovp3	medium	2.88	2.91
116	ovp1	medium	2.56	2.44
116	ovp3	medium	2.58	2.45
116	ovp5	medium	2.7	2.5
118	ovp5	medium	2.39	2.58
118	ovp3	medium	2.4	2.8
118	ovp1	medium	2.59	2.68
120	ovp5	medium	na	2.28
120	ovp1	medium	2.87	3.12
120	ovp3	medium	na	na
121	ovp5	anaive	2.64	2.52
121	ovp1	anaive	2.93	2.74
121	ovp3	anaive	na	3.07
122	ovp5	anaive	2.4	2.53
122	ovp1	anaive	2.79	2.47
122	ovp3	anaive	2.97	2.42
124	ovp5	anaive	2.64	2.59
124	ovp1	anaive	2.86	2.6
124	ovp3	anaive	2.56	3.06
125	ovp3	anaive	2.88	2.34
125	ovp1	anaive	3.04	2.53
125	ovp5	anaive	na	2.82
126	ovp5	anaive	2.55	2.56
126	ovp3	anaive	2.86	2.62
126	ovp1	anaive	2.98	na
127	ovp3	anaive	2.94	2.55
127	ovp5	anaive	3.06	2.94
127	ovp1	anaive	3.18	3.09
128	ovp5	anaive	2.48	2.48
128	ovp3	anaive	2.67	2.63
128	ovp1	anaive	2.79	na
130	ovp5	anaive	na	2.62
130	ovp1	anaive	2.9	2.65
130	ovp3	anaive	2.97	2.82
132	ovp5	control	2.34	2.45
132	ovp3	control	3.05	2.58
132	ovp1	control	2.97	2.81
134	ovp3	control	3.03	2.46
134	ovp5	control	2.78	3.14
134	ovp1	control	3.01	3.09
136	ovp1	control	3.31	na
136	ovp3	control	na	na
136	ovp5	control	na	na
137	ovp3	control	2.72	2.42
137	ovp5	control	2.75	2.42
137	ovp1	control	2.75	2.79
138	ovp3	control	2.58	2.86
138	ovp5	control	2.62	2.99
138	ovp1	control	3.06	na
139	ovp3	control	2.33	2.3
139	ovp5	control	2.23	2.4
139	ovp1	control	2.47	2.23
140	ovp5	control	2.89	2.63
140	ovp3	control	3.09	3.07
140	ovp1	control	3.37	3.16
141	ovp5	zhigh	2.83	2.86
141	ovp3	zhigh	2.89	2.88
141	ovp1	zhigh	2.97	2.94
142	ovp3	zhigh	2.66	2.75
142	ovp5	zhigh	2.85	2.56
142	ovp1	zhigh	2.95	2.59
144	ovp5	zhigh	2.25	2.26
144	ovp3	zhigh	2.56	2.85
144	ovp1	zhigh	3	2.76
145	ovp5	zhigh	2.44	2.38
145	ovp3	zhigh	2.52	3.08
145	ovp1	zhigh	2.9	na
146	ovp5	zhigh	2.54	2.43
146	ovp3	zhigh	2.49	2.63
146	ovp1	zhigh	2.54	2.79
147	ovp5	zhigh	2.09	2.24
147	ovp3	zhigh	2.77	2.88
147	ovp1	zhigh	3.01	2.74
149	ovp5	zhigh	2.46	2.71
149	ovp3	zhigh	2.75	2.48
149	ovp1	zhigh	2.98	2.64
150	ovp1	zhigh	2.77	2.67
150	ovp3	zhigh	2.87	na
150	ovp5	zhigh	3.07	2.7

### Sheet: protein content
ID	treatment dose	eggs_collected	plate	well	eggs_used	OD_a	OD_b	OD_mean	OD_SD	total_protein	protein per egg
1	low	17	a	B1	11	0.473	0.455	0.464	0.009	8.40224	0.76384
3	low	11	a	B3	16	0.533	0.543	0.538	0.005	12.8762	0.804763
9	low	16	a	B5	14	0.565	0.572	0.5685	0.0035	15.0295	1.07354
12	wounding	19	a	B7	17	0.544	0.538	0.541	0.003	13.08	0.769412
14	wounding	22	a	B9	22	0.695	0.694	0.6945	0.0005	25.839	1.1745
17	wounding	25	a	B11	22	0.674	0.645	0.6595	0.0145	22.5273	1.02397
21	medium	7	a	C1	10	0.456	0.457	0.4565	0.0005	8.00812	0.800812
31	high	19	a	C5	15	0.596	0.582	0.589	0.007	16.5783	1.10522
38	high	27	a	C7	22	0.643	0.657	0.65	0.007	21.6694	0.984974
40	high	27	a	C9	22	0.671	0.685	0.678	0.007	24.2482	1.10219
43	naive	24	a	C11	25	0.689	0.716	0.7025	0.0135	26.6294	1.06518
45	naive	21	a	D1	21	0.655	0.656	0.6555	0.0005	22.1639	1.05543
47	naive	19	a	D3	23	0.689	0.702	0.6955	0.0065	25.9372	1.1277
54	low	20	a	D5	16	0.654	0.664	0.659	0.005	22.4817	1.40511
56	low	18	a	D7	17	0.717	0.696	0.7065	0.0105	27.0292	1.58996
62	medium	18	a	D9	20	0.657	0.655	0.656	0.001	22.2092	1.11046
64	medium	27	a	D11	26	0.71	0.697	0.7035	0.0065	26.7291	1.02804
66	medium	27	a	E1	20	0.637	0.638	0.6375	0.0005	20.5673	1.02837
68	medium	25	a	E3	25	0.757	0.774	0.7655	0.0085	33.2876	1.3315
74	high	24	a	E5	24	0.698	0.688	0.693	0.005	25.6922	1.07051
76	high	30	a	E7	30	0.749	0.73	0.7395	0.0095	30.4464	1.01488
84	low	14	a	E9	12	0.541	0.556	0.5485	0.0075	13.5971	1.1331
86	low	19	a	E11	15	0.668	0.664	0.666	0.002	23.1244	1.54162
88	low	26	a	F1	26	0.73	0.746	0.738	0.008	30.2865	1.16486
92	wounding	14	a	F3	19	0.728	0.728	0.728	0	29.2316	1.5385
94	wounding	25	a	F5	16	0.61	0.613	0.6115	0.0015	18.3721	1.14826
97	wounding	28	a	F7	28	0.81	0.786	0.798	0.012	37.0236	1.32227
101	naive	21	a	F9	21	0.618	0.629	0.6235	0.0055	19.369	0.922333
103	naive	21	a	F11	25	0.82	0.808	0.814	0.006	38.9381	1.55753
105	naive	26	a	G1	26	0.69	0.663	0.6765	0.0135	24.1062	0.92716
115	medium	28	a	G3	26	0.795	0.799	0.797	0.002	36.9056	1.41944
118	medium	21	a	G5	22	0.736	0.779	0.7575	0.0215	32.3994	1.4727
122	naive	25	a	G7	24	0.758	0.747	0.7525	0.0055	31.8506	1.32711
125	naive	29	a	G9	27	0.847	0.833	0.84	0.007	42.1553	1.56131
134	wounding	20	a	G11	15	0.595	0.582	0.5885	0.0065	16.5396	1.10264
138	wounding	25	a	H1	18	0.676	0.678	0.677	0.001	24.1534	1.34186
141	high	24	a	H3	22	0.697	0.678	0.6875	0.0095	25.1577	1.14353
144	high	26	a	H5	24	0.731	0.731	0.731	0	29.546	1.23108
146	high	23	a	H7	17	0.654	0.68	0.667	0.013	23.2169	1.3657
2	low	15	b	B1	11	0.505	0.508	0.5065	0.0015	12.6046	1.14587
5	low	15	b	B3	19	0.647	0.636	0.6415	0.0055	23.3976	1.23145
13	wounding	14	b	B5	13	0.553	0.544	0.5485	0.0045	15.5887	1.19913
15	wounding	29	b	B7	25	0.797	0.78	0.7885	0.0085	39.1159	1.56463
18	wounding	19	b	B9	13	0.53	0.487	0.5085	0.0215	12.739	0.979925
22	medium	20	b	B11	16	0.551	0.541	0.546	0.005	15.4016	0.962602
37	high	25	b	C1	25	0.741	0.745	0.743	0.002	33.8088	1.35235
39	high	18	b	C3	25	0.775	0.753	0.764	0.011	36.209	1.44836
44	naive	18	b	C5	14	0.662	0.662	0.662	0	25.3415	1.81011
46	naive	19	b	C7	25	0.784	0.797	0.7905	0.0065	39.3582	1.57433
48	naive	23	b	C9	15	0.607	0.621	0.614	0.007	20.9162	1.39441
51	low	21	b	C11	20	0.697	0.692	0.6945	0.0025	28.5881	1.4294
55	low	25	b	D1	24	0.807	0.796	0.8015	0.0055	40.7049	1.69604
58	low	20	b	D3	21	0.753	0.78	0.7665	0.0135	36.5004	1.73811
61	medium	18	b	D5	18	0.714	0.695	0.7045	0.0095	29.6277	1.64598
63	medium	21	b	D7	20	0.672	0.647	0.6595	0.0125	25.1001	1.25501
65	medium	23	b	D9	24	0.677	0.69	0.6835	0.0065	27.4666	1.14444
67	medium	22	b	D11	22	0.667	0.67	0.6685	0.0015	25.9746	1.18067
71	high	19	b	E1	23	0.755	0.76	0.7575	0.0025	35.4571	1.54161
75	high	24	b	E3	25	0.798	0.818	0.808	0.01	41.5116	1.66046
80	high	24	b	E5	22	0.673	0.659	0.666	0.007	25.7302	1.16955
85	low	25	b	E7	25	0.877	0.855	0.866	0.011	49.0672	1.96269
87	low	24	b	E9	13	0.489	0.471	0.48	0.009	10.8954	0.838107
89	low	24	b	E11	23	0.79	0.78	0.785	0.005	38.6936	1.68233
93	wounding	15	b	F1	13	0.554	0.549	0.5515	0.0025	15.8148	1.21652
96	wounding	41	b	F3	36	0.946	0.896	0.921	0.025	56.8267	1.57852
102	naive	29	b	F5	27	0.753	0.741	0.747	0.006	34.2595	1.26887
104	naive	20	b	F7	24	0.805	0.785	0.795	0.01	39.9063	1.66276
111	medium	20	b	F9	19	0.655	0.669	0.662	0.007	25.3415	1.33376
116	medium	24	b	F11	24	0.674	0.669	0.6715	0.0025	26.2696	1.09457
120	medium	21	b	G1	18	0.615	0.623	0.619	0.004	21.3566	1.18648
121	naive	29	b	G3	27	0.756	0.769	0.7625	0.0065	36.0348	1.33462
124	naive	24	b	G5	28	0.797	0.806	0.8015	0.0045	40.7049	1.45375
126	naive	27	b	G7	24	0.798	0.781	0.7895	0.0085	39.2369	1.63487
132	wounding	21	b	G9	15	0.572	0.559	0.5655	0.0065	16.8925	1.12617
137	wounding	33	b	G11	32	0.808	0.803	0.8055	0.0025	41.2003	1.28751
139	wounding	23	b	H1	25	0.722	0.712	0.717	0.005	30.9541	1.23816
142	high	10	b	H3	10	0.524	0.552	0.538	0.014	14.811	1.4811
145	high	24	b	H5	18	0.684	0.682	0.683	0.001	27.4162	1.52312
147	high	19	b	H7	13	0.513	0.505	0.509	0.004	12.7728	0.982519
1	low	14	c		7	0.498	0.468	0.483	0.015	1.86109	0.26587
2	low	20	c		15	0.639	0.613	0.626	0.013	6.40238	0.426826
3	low	13	c		14	0.517	0.498	0.5075	0.0095	2.39217	0.170869
5	low	12	c		12	0.724	0.726	0.725	0.001	11.5844	0.965366
9	low	18	c		20	0.878	0.825	0.8515	0.0265	20.6324	1.03162
12	wounding	16	c		15	0.757	0.727	0.742	0.015	12.642	0.842799
13	wounding	14	c		12	0.718	0.682	0.7	0.018	10.1184	0.843202
14	wounding	17	c		17	0.715	0.69	0.7025	0.0125	10.2602	0.603544
15	wounding	25	c		23	0.859	0.827	0.843	0.016	19.9392	0.86692
17	wounding	24	c		23	0.819	0.774	0.7965	0.0225	16.364	0.711478
18	wounding	19	c		18	0.788	0.742	0.765	0.023	14.1511	0.786173
21	medium	15	c		13	0.638	0.601	0.6195	0.0185	6.12049	0.470807
22	medium	11	c		9	0.569	0.544	0.5565	0.0125	3.76071	0.417856
31	high	16	c		21	0.89	0.847	0.8685	0.0215	22.0559	1.05028
37	high	23	c		22	0.841	0.807	0.824	0.017	18.4339	0.837904
38	high	14	c		13	0.736	0.71	0.723	0.013	11.4632	0.881785
39	high	21	c		19	0.776	0.737	0.7565	0.0195	13.5829	0.71489
40	high	23	c		23	0.872	0.817	0.8445	0.0275	20.0606	0.8722
43	naive	23	c		23	0.837	0.809	0.823	0.014	18.3564	0.798103
44	naive	12	c		13	0.689	0.686	0.6875	0.0015	9.42532	0.725025
45	naive	24	c		23	0.875	0.826	0.8505	0.0245	20.5502	0.893489
46	naive	19	c		21	0.82	0.783	0.8015	0.0185	16.7308	0.796703
47	naive	21	c		12	0.663	0.635	0.649	0.014	7.45759	0.621466
48	naive	28	c		26	0.917	0.867	0.892	0.025	24.1046	0.9271
51	low	27	d		29	0.847	0.814	0.8305	0.0165	20.5003	0.706908
54	low	18	d		11	0.621	0.61	0.6155	0.0055	6.69152	0.60832
55	low	24	d		24	0.862	0.836	0.849	0.013	22.0758	0.919826
56	low	22	d		20	0.715	0.682	0.6985	0.0165	11.0401	0.552004
58	low	16	d		15	0.819	0.761	0.79	0.029	17.2655	1.15103
61	medium	17	d		17	0.768	0.773	0.7705	0.0025	15.8129	0.93017
62	medium	15	d		11	0.602	0.597	0.5995	0.0025	5.99526	0.545023
63	medium	19	d		19	0.786	0.761	0.7735	0.0125	16.0319	0.843786
64	medium	24	d		23	0.805	0.754	0.7795	0.0255	16.4749	0.716298
65	medium	21	d		26	0.753	0.733	0.743	0.01	13.8802	0.533855
66	medium	22	d		22	0.721	0.698	0.7095	0.0115	11.7091	0.532232
67	medium	16	d		16	0.76	0.743	0.7515	0.0085	14.4631	0.903945
68	medium	23	d		22	0.873	0.849	0.861	0.012	23.1306	1.05139
71	high	17	d		26	0.915	0.872	0.8935	0.0215	26.1169	1.0045
74	high	24	d		22	0.847	0.79	0.8185	0.0285	19.5112	0.886873
75	high	22	d		23	0.879	0.823	0.851	0.028	22.2498	0.967384
76	high	25	d		23	0.852	0.804	0.828	0.024	20.2921	0.882266
80	high	23	d		21	0.773	0.782	0.7775	0.0045	16.3265	0.777452
84	low	10	d		8	0.631	0.615	0.623	0.008	7.03369	0.879211
85	low	26	d		22	0.84	0.822	0.831	0.009	20.5421	0.933732
86	low	23	d		17	0.853	0.844	0.8485	0.0045	22.0324	1.29603

### Sheet: Bradford_standard
standard test
protein [mg/ml]	protein [ug]	OD a	OD b	mean OD	corrected OD	trendline
2	60	0.939	0.935	0.937	0.849	59.6969
1	30	0.726	0.736	0.731	0.643	30.9298
0.5	15	0.564	0.547	0.5555	0.4675	14.3371
0.25	7.5	0.423	0.435	0.429	0.341	6.89348
0.125	3.75	0.362	0.355	0.3585	0.2705	4.38696
0.06125	1.8375	0.329	0.332	0.3305	0.2425	3.71751
eggs	OD a	OD b	mean OD	corrected OD	protein [ug]
28	0.743	0.709	0.726	0.638	30.3563
14	0.548	0.552	0.55	0.462	13.9348
7	0.413	0.398	0.4055	0.3175	5.9274
3.5	0.339	0.349	0.344	0.256	4.01714
1.75	0.306	0.305	0.3055	0.2175	3.27643
standard run a
protein [mg/ml]	protein [ug]	OD a	OD b	mean OD	trendline
2	60	0.957	0.958	0.9575	58.3308
1	30	0.766	0.775	0.7705	33.849
0.5	15	0.54	0.542	0.541	13.08
0.25	7.5	0.408	0.415	0.4115	5.87268
0.125	3.75	0.34	0.351	0.3455	3.45171
0	0	0.267	0.266	0.2665
standard run b
protein [mg/ml]	protein [ug]	OD a	OD b	mean OD	trendline
2	60	0.931	0.928	0.9295	58.0775
1	30	0.745	0.751	0.748	34.3727
0.5	15	0.5	0.506	0.503	12.3711
0.25	7.5	0.388	0.392	0.39	6.09372
0.125	3.75	0.319	0.333	0.326	3.62212
0	0	0.252	0.249	0.2505
standard run c
protein [mg/ml]	protein [ug]	OD a	OD b	mean OD	trendline
2	60	1.212	1.152	1.182	57.1202
1	30	1.026	0.982	1.004	35.1596
0.5	15	0.776	0.762	0.769	14.4227
0.25	7.5	0.62	0.625	0.6225	6.2497
0.125	3.75	0.469	0.475	0.472	1.65586
0	0	0.269	0.26	0.2645
standard run d
protein [mg/ml]	protein [ug]	OD a	OD b	mean OD	trendlinie
2	60	1.174	1.131	1.1525	56.6844
1	30	1.012	0.958	0.985	35.5417
0.5	15	0.78	0.744	0.762	15.201
0.25	7.5	0.587	0.562	0.5745	4.99925
0.125	3.75	0.466	0.45	0.458	1.83582
0	0	0.267	0.259	0.263

### Sheet: challenge_survival
block	treatment	total	dead	alive	ovp
5	naive	22	4	18	1
11	naive	24	7	17	1
13	naive	22	1	21	1
5	naive	20	9	11	3
11	naive	24	5	19	3
13	naive	21	7	14	3
5	naive	23	2	21	5
11	naive	24	3	21	5
13	naive	21	3	18	5
2	control	22	4	18	1
10	control	22	3	19	1
14	control	19	5	14	1
2	control	24	9	15	3
10	control	22	2	20	3
14	control	16	8	8	3
2	control	23	1	22	5
10	control	19	7	12	5
14	control	15	0	15	5
4	high	14	1	13	1
8	high	16	0	16	1
15	high	22	3	19	1
4	high	13	6	7	3
8	high	13	5	8	3
15	high	20	4	16	3
4	high	15	1	14	5
8	high	13	2	11	5
15	high	22	2	20	5
1	low_dose	19	3	16	1
6	low_dose	19	8	11	1
9	low_dose	19	2	17	1
1	low_dose	16	3	13	3
6	low_dose	19	13	6	3
9	low_dose	18	2	16	3
1	low_dose	15	1	14	5
6	low_dose	19	0	19	5
9	low_dose	16	2	14	5
3	medium_dose	7	1	6	1
7	medium_dose	28	6	22	1
12	medium_dose	19	1	18	1
3	medium_dose	7	3	4	3
7	medium_dose	28	13	15	3
12	medium_dose	14	2	12	3
3	medium_dose	7	0	7	5
7	medium_dose	24	1	23	5
12	medium_dose	14	0	14	5
